# Loss of the cleaved-protamine 2 domain leads to incomplete histone-to-protamine exchange and infertility in mice

**DOI:** 10.1101/2021.09.29.462440

**Authors:** Lena Arévalo, Gina Esther Merges, Simon Schneider, Franka Enow Oben, Isabelle Neumann, Hubert Schorle

## Abstract

Protamines are unique sperm-specific proteins that package and protect paternal chromatin until fertilization. A subset of mammalian species expresses two protamines (PRM1 and PRM2), while in others PRM1 is sufficient for sperm chromatin packaging. Alterations of the species-specific ratio between PRM1 and PRM2 are associated with infertility. Unlike PRM1, PRM2 is generated as a precursor protein consisting of a highly conserved N-terminal domain, termed cleaved PRM2 (cP2), which is consecutively trimmed off during chromatin condensation. The carboxyterminal part, called mature PRM2 (mP2), interacts with DNA and together with PRM1, mediates chromatin-hypercondensation. The removal of the cP2 domain is believed to be imperative for proper chromatin condensation, yet, the role of cP2 is not yet understood. We generated mice lacking the cP2 domain while the mP2 is still expressed. We show that the cP2 domain is indispensable for complete sperm chromatin protamination and male mouse fertility. cP2 deficient sperm show incomplete PRM2 incorporation, resulting in a severely altered protamine ratio, retention of transition proteins and aberrant retention of the testis specific histone variant H2A.L.2. During epididymal transit, cP2 deficient sperm seem to undergo ROS mediated degradation leading to complete DNA fragmentation. The cP2 domain therefore seems to be a key aspect in the complex crosstalk between histones, transition proteins and protamines during sperm chromatin condensation. Overall, we present the first step towards understanding the role of the cP2 domain in paternal chromatin packaging and open up avenues for further research.
