## Supplementary material for "Loss of the cleaved-protamine 2 domain leads to incomplete histone-to-protamine exchange and infertility in mice": Table S1

### Sheet: Sheet1
Table S1. Oligo DNA sequences used in this study.
Primer / oligo	Sequence	Type	Tm	Target	Target size
cPrm2-gRNA1-trans	CCTCATTCGGTAGCGAACCA	gRNA-seq	NA	cPrm2	NA
cPrm2-gRNA2-trans	GGACTATGGGAGGACACAC	gRNA-seq	NA	cPrm2	NA
cPrm2-del-valFW	ACACCAGACCATCATCACCA	PCR-primer	56	cP2-deletion validation	~Del200; WT327
cPrm2-gRNA3-4-valRV	CCGCCTTCTGCATGACCGAC	PCR-primer	60	cP2-deletion validation	~Del200; WT327
mP2-EcoRI-FW	AAAAGAATTCATGCCACACAGGGGCCACCAC	Overhang PCR-primer	60	adds EcoRI+ATG+C before mPrm2 with PH before normal mPrm2 sequence as in mPrm2delta line 840	210
Prm2-XmaI-RV	TTTTCCCGGGTGATGGTGCCTCCTACATTTC	Overhang PCR-primer	60	adds XmaI after mature Prm2 (STOP removed)	210
cP2-EcoRI-FW	AAAAGAATTCATGGTTCGCTACCGAATGAGG	Overhang PCR-primer	57	adds EcoRI before Prm2 ATG	340
Prm2-XmaI-RV	TTTTCCCGGGTGATGGTGCCTCCTACATTTC	Overhang PCR-primer	60	adds XmaI after mature Prm2 (STOP removed)	340
CMV_prom_FW	CGCAAATGGGCGGTAGGCGTG	PCR-primer	64	pEGFP_N3 insert flanking primer FW	245
eGFP_N_RV	GTCGCCGTCCAGCTCGACCAG	PCR-primer	65	pEGFP_N3 insert flanking primer RV	245
