## Supplementary material for "Loss of the cleaved-protamine 2 domain leads to incomplete histone-to-protamine exchange and infertility in mice": Table S2

### Sheet: Sheet1
Table S2a. Nuclear morphology analysis statistics									Table S2b. Mann-Whitney U test results for comparison of nuclear area
	wt	cP2 +/- (1)	cP2 +/- (2)	cP2/P2 (1)	cP2/P2 (2)	Prm2 +/-	Prm2 -/-		Nuclear area	cP2/P2 (1)	cP2/P2 (2)	cP2 +/- (1)	cP2 +/- (2)	P2 +/-	P2 -/-	wt
Nuclei	541	232	98	127	158	268	289		cP2/P2 (1)		13528.5	26273.5	10422	31281	22731.5	65632.5
Area median	4712	3850	3605.5	2838	3192	4316	2596		cP2/P2 (2)	0.0002		31265	11331	40600	35535	83307.5
Area mean	4791.35	3902.99	3678.06	2976.79	3236.31	4320.83	2725.53		cP2 +/- (1)	0	0		14949.5	52940.5	63460.5	118974
Area S.E.M.	23.78	37.25	71.02	67.37	51.12	24.48	36.4		cP2 +/- (2)	0	0	0.0031		23671.5	25670	51228.5
Area coefficient of variation	0.12	0.15	0.19	0.26	0.2	0.09	0.23		P2 +/-	0	0	0	0		75249.5	130528
Area mean 95% CI	4791.35 ± 46.75	3902.99 ± 73.54	3678.06 ± 141.68	2976.79 ± 133.86	3236.31 ± 101.28	4320.83 ± 48.29	2725.53 ± 71.77		P2 -/-	0.053	0	0	0	0		153910
Area p(unimodal)	0.993	0.9856	0.8774	0.7268	0.9509	0.7295	0.9957		wt	0	0	0	0	0	0
Perimeter median	334.19	313.55	273.64	239.34	289.1	315.93	222.45
Perimeter mean	338.53	317.31	278.94	244.21	289.79	316.88	231.97		Pairwise comparisons between populations using Mann-Whitney U test
Perimeter S.E.M.	1.33	2.5	4.95	3.82	3.29	1.57	2.24		Above the diagonal: Mann-Whitney U statistics
Perimeter coefficient of variation	0.09	0.12	0.18	0.18	0.14	0.08	0.16		Below the diagonal: p-values
Perimeter mean 95% CI	338.53 ± 2.61	317.31 ± 4.93	278.94 ± 9.87	244.21 ± 7.58	289.79 ± 6.52	316.88 ± 3.10	231.97 ± 4.41		Significant values at 5% and 1% levels after Bonferroni correction in green
Perimeter p(unimodal)	0.4217	0.9801	0.7387	0.233	0.6305	0.9919	0.9872
Max feret median	129.71	126.42	109.56	95.6	111.81	121.39	87.32
Max feret mean	129.77	125.81	111.44	96.72	112.51	121.29	89.87
Max feret S.E.M.	0.33	0.89	1.75	1.19	1.19	0.49	0.83
Max feret coefficient of variation	0.06	0.11	0.16	0.14	0.13	0.07	0.16
Max feret mean 95% CI	129.77 ± 0.65	125.81 ± 1.76	111.44 ± 3.49	96.72 ± 2.37	112.51 ± 2.35	121.29 ± 0.97	89.87 ± 1.63
Max feret p(unimodal)	0.7697	0.219	0.6093	0.9936	0.5035	0.9418	0.9189
Circularity median	0.53	0.49	0.62	0.63	0.49	0.54	0.67
Circularity mean	0.53	0.49	0.61	0.63	0.49	0.54	0.65
Circularity S.E.M.	0	0	0.01	0.01	0.01	0	0.01
Circularity coefficient of variation	0.08	0.1	0.16	0.13	0.18	0.06	0.16
Circularity mean 95% CI	0.53 ± 0.00	0.49 ± 0.01	0.61 ± 0.02	0.63 ± 0.01	0.49 ± 0.01	0.54 ± 0.00	0.65 ± 0.01
Circularity p(unimodal)	0.5427	0.9953	0.3494	0.7376	0.9917	0.8324	0.9897
Min diameter median	48.19	41.42	43	37.95	36.91	46.44	37.51
Min diameter mean	48.53	41.11	43.27	38.45	36.93	46.18	37.69
Min diameter S.E.M.	0.19	0.3	0.47	0.52	0.45	0.15	0.32
Min diameter coefficient of variation	0.09	0.11	0.11	0.15	0.15	0.05	0.15
Min diameter mean 95% CI	48.53 ± 0.37	41.11 ± 0.60	43.27 ± 0.94	38.45 ± 1.03	36.93 ± 0.90	46.18 ± 0.31	37.69 ± 0.64
Min diameter p(unimodal)	0.9837	0.9615	0.9938	0.4979	0.9931	0.9548	0.9927
Ellipticity median	1.54	1.77	1.98	1.93	1.67	1.44	1.72
Ellipticity mean	1.54	1.76	1.95	1.93	1.74	1.45	1.74
Ellipticity S.E.M.	0.01	0.02	0.03	0.03	0.04	0.01	0.02
Ellipticity coefficient of variation	0.13	0.2	0.17	0.17	0.28	0.12	0.21
Ellipticity mean 95% CI	1.54 ± 0.02	1.76 ± 0.05	1.95 ± 0.07	1.93 ± 0.06	1.74 ± 0.08	1.45 ± 0.02	1.74 ± 0.04
Ellipticity p(unimodal)	0.9944	0.7563	0.7154	0.0942	0.9909	0.7586	0.9656
Aspect ratio median	0.65	0.56	0.51	0.52	0.6	0.69	0.58
Aspect ratio mean	0.66	0.6	0.54	0.54	0.63	0.7	0.6
Aspect ratio S.E.M.	0	0.01	0.01	0.01	0.02	0.01	0.01
Aspect ratio coefficient of variation	0.15	0.27	0.25	0.26	0.38	0.12	0.23
Aspect ratio mean 95% CI	0.66 ± 0.01	0.60 ± 0.02	0.54 ± 0.03	0.54 ± 0.02	0.63 ± 0.04	0.70 ± 0.01	0.60 ± 0.02
Aspect ratio p(unimodal)	0.9935	0.9872	0.6673	0.0851	0.9923	0.8286	0.6756
Elongation median	0.21	0.28	0.33	0.32	0.25	0.18	0.26
Elongation mean	0.21	0.26	0.31	0.31	0.25	0.18	0.26
Elongation S.E.M.	0	0.01	0.01	0.01	0.01	0	0.01
Elongation coefficient of variation	0.31	0.4	0.3	0.29	0.58	0.31	0.38
Elongation mean 95% CI	0.21 ± 0.01	0.26 ± 0.01	0.31 ± 0.02	0.31 ± 0.02	0.25 ± 0.02	0.18 ± 0.01	0.26 ± 0.01
Elongation p(unimodal)	0.9939	0.944	0.683	0.0775	0.9918	0.8022	0.8229
Regularity median	1.55	1.62	1.23	1.17	1.57	1.54	1.22
Regularity mean	1.55	1.62	1.29	1.24	1.57	1.54	1.26
Regularity S.E.M.	0	0.01	0.02	0.02	0.02	0	0.01
Regularity coefficient of variation	0.06	0.12	0.18	0.15	0.16	0.05	0.12
Regularity mean 95% CI	1.55 ± 0.01	1.62 ± 0.03	1.29 ± 0.05	1.24 ± 0.03	1.57 ± 0.04	1.54 ± 0.01	1.26 ± 0.02
Regularity p(unimodal)	0.9719	0.9901	0.9921	0.818	0.9496	0.9789	0.9916
Difference from median median	6.3	8.67	16.29	14.63	14.23	6.11	15.9
Difference from median mean	8.21	11.22	17.15	16.09	19.27	7.5	17.43
Difference from median S.E.M.	0.3	0.62	0.85	0.58	1.02	0.28	0.41
Difference from median coefficient of variation	0.86	0.85	0.49	0.41	0.67	0.62	0.4
Difference from median mean 95% CI	8.21 ± 0.60	11.22 ± 1.23	17.15 ± 1.70	16.09 ± 1.15	19.27 ± 2.03	7.50 ± 0.56	17.43 ± 0.81
Difference from median p(unimodal)	0.8057	0.9901	0.5896	0.9922	0.5751	0.9922	0.938
Bounding height median	120.17	118.65	106.26	91.96	103.11	110.96	83.44
Bounding height mean	120.07	117.72	106.81	93.34	103.57	110.69	86.07
Bounding height S.E.M.	0.39	0.96	1.4	0.96	1.17	0.57	0.8
Bounding height coefficient of variation	0.08	0.12	0.13	0.12	0.14	0.08	0.16
Bounding height mean 95% CI	120.07 ± 0.77	117.72 ± 1.89	106.81 ± 2.79	93.34 ± 1.91	103.57 ± 2.33	110.69 ± 1.13	86.07 ± 1.57
Bounding height p(unimodal)	0.9137	0.997	0.9289	0.9944	0.8584	0.9579	0.4918
Bounding width median	77.95	67.08	54.12	46.85	61.86	76.7	49.56
Bounding width mean	78.7	68.86	56.77	50	63.37	76.88	50.77
Bounding width S.E.M.	0.37	0.86	1.68	1.3	1.33	0.38	0.61
Bounding width coefficient of variation	0.11	0.19	0.29	0.29	0.26	0.08	0.21
Bounding width mean 95% CI	78.70 ± 0.73	68.86 ± 1.69	56.77 ± 3.36	50.00 ± 2.58	63.37 ± 2.64	76.88 ± 0.75	50.77 ± 1.21
Bounding width p(unimodal)	0.991	0.9882	0.91	0.9912	0.934	0.8109	0.8188
Length of hook median	51.45	44.61	47.21	41.04	41.07	49.98	42.36
Length of hook mean	52.51	45.71	46.46	40.1	41.73	50.12	42.07
Length of hook S.E.M.	0.33	0.55	1.86	1.14	0.82	0.25	0.59
Length of hook coefficient of variation	0.15	0.18	0.4	0.32	0.25	0.08	0.24
Length of hook mean 95% CI	52.51 ± 0.65	45.71 ± 1.09	46.46 ± 3.70	40.10 ± 2.26	41.73 ± 1.63	50.12 ± 0.50	42.07 ± 1.16
Length of hook p(unimodal)	0.9948	0.5048	0.8428	0.8508	0.9563	0.9217	0.9901
Width of body median	26.81	23.5	5	4.95	21.99	27.12	5.04
Width of body mean	26.67	23.66	10.87	10.39	22.1	27.26	9.18
Width of body S.E.M.	0.29	0.57	1.58	1.22	1.07	0.37	0.66
Width of body coefficient of variation	0.26	0.37	1.44	1.32	0.61	0.22	1.23
Width of body mean 95% CI	26.67 ± 0.58	23.66 ± 1.13	10.87 ± 3.15	10.39 ± 2.42	22.10 ± 2.11	27.26 ± 0.73	9.18 ± 1.31
Width of body p(unimodal)	0.9758	0.1743	0.4344	0.9909	0.9663	0.8765	0.9655
