## Supplementary material for "Loss of the cleaved-protamine 2 domain leads to incomplete histone-to-protamine exchange and infertility in mice": Table S3

### Sheet: Sheet1
Table S3. Antibodies and dilutions used in this study
Target	#	manufacturer	dilution
PRM1	HupN1	Briarpatch Bio, Livermore, USA	1:200
PRM2	Hub2B	Briarpatch Bio, Livermore, USA	1:200
TNP1	ab73135	Abcam Inc., Massachusetts, USA	1:1000
Histone H3	ab1791	Abcam Inc., Massachusetts, USA	1:1000
H2A.L.2	Govin et al. 2007		1:1000
8-OHdG	ab48508	Abcam Inc., Massachusetts, USA	1:500
